# Predictive profiling of SARS-CoV-2 variants by deep mutational learning

**DOI:** 10.1101/2021.12.07.471580

**Authors:** Joseph M. Taft, Cédric R. Weber, Beichen Gao, Roy A. Ehling, Jiami Han, Lester Frei, Sean W. Metcalfe, Alexander Yermanos, William Kelton, Sai T. Reddy

## Abstract

The continual evolution of the severe acute respiratory syndrome coronavirus-2 (SARS-CoV-2) and the emergence of variants that show resistance to vaccines and neutralizing antibodies (*1–4*) threaten to prolong the coronavirus disease 2019 (COVID-19) pandemic (*5*). Selection and emergence of SARS-CoV-2 variants are driven in part by mutations within the viral spike protein and in particular the ACE2 receptor-binding domain (RBD), a primary target site for neutralizing antibodies. Here, we develop deep mutational learning (DML), a machine learning-guided protein engineering technology, which is used to interrogate a massive sequence space of combinatorial mutations, representing billions of RBD variants, by accurately predicting their impact on ACE2 binding and antibody escape. A highly diverse landscape of possible SARS-CoV-2 variants is identified that could emerge from a multitude of evolutionary trajectories. DML may be used for predictive profiling on current and prospective variants, including highly mutated variants such as omicron (B.1.1.529), thus supporting decision making for public heath as well as guiding the development of therapeutic antibody treatments and vaccines for COVID-19.
