## Supplementary material for "Predictive profiling of SARS-CoV-2 variants by deep mutational learning": STable 3

### Sheet: ACE2
Distance	Full Positive	Full Negative	Balanced Positive	Balanced Negative	Train Positive	Train Negative	Test Positive	Test Negative	Unseen
1	22	2	2	2	2	2	0	0	20
2	2889	394	394	394	354	351	40	43	2495
3	4388	622	622	622	557	566	65	56	3765
4	374	26	26	26	23	25	3	1	348
5	2992	311	311	311	276	277	35	34	2681
6	14351	2621	2621	2621	2322	2369	299	252	11730
7	43690	13944	13944	13944	12525	12520	1419	1424	29746
8	80592	45793	45793	45793	41117	41237	4676	4556	34799
9	89032	91645	89032	89032	80205	80186	8827	8846	2613
10	54978	108546	54978	54978	49547	49381	5431	5597	53568
11	16804	68735	16804	16804	15160	15147	1644	1657	51931
12	1521	18809	1521	1521	1366	1371	155	150	17288

### Sheet: LY16
Distance	Full Positive	Full Negative	Balanced Positive	Balanced Negative	Train Positive	Train Negative	Test Positive	Test Negative	Unseen
1	36	0	0	0	0	0	0	0	36
2	2538	126	126	126	113	111	13	15	2412
3	5187	348	348	348	318	301	30	47	4839
4	442	121	121	121	109	108	12	13	321
5	341	83	83	83	78	76	5	7	258
6	1284	400	400	400	362	370	38	30	884
7	3199	1739	1739	1739	1568	1562	171	177	1460
8	5092	4642	4642	4642	4168	4157	474	485	450
9	4651	7474	4651	4651	4198	4173	453	478	2823
10	2271	7892	2271	2271	2052	2080	219	191	5621
11	493	5617	493	493	442	431	51	62	5124
12	55	2522	55	55	47	48	8	7	2467
13	3	594	3	3	3	3	0	0	591
14	2	53	2	2	1	2	1	0	51

### Sheet: LY555
Distance	Full Positive	Full Negative	Balanced Positive	Balanced Negative	Train Positive	Train Negative	Test Positive	Test Negative	Unseen
1	2	2	2	2	1	2	1	0	0
2	693	1913	693	693	616	625	77	68	1220
3	1981	11616	1981	1981	1785	1767	196	214	9634
4	223	3964	223	223	200	205	23	18	3741
5	271	421	271	271	235	241	36	30	150
6	706	1630	706	706	625	644	81	62	924
7	1228	6478	1228	1228	1127	1110	101	118	5249
8	1346	14632	1346	1346	1218	1208	128	138	13286
9	1015	19880	1015	1015	910	919	105	96	18865
10	617	16437	617	617	559	555	58	62	15820
11	248	8528	248	248	213	225	35	23	8280
12	45	2985	45	45	40	43	5	2	2940
13	7	640	7	7	7	7	0	0	633

### Sheet: REGN33
Distance	Full Positive	Full Negative	Balanced Positive	Balanced Negative	Train Positive	Train Negative	Test Positive	Test Negative	Unseen
1	24	3	3	3	3	3	0	0	21
2	2707	242	242	242	217	226	25	16	2465
3	6976	800	800	800	706	724	94	76	6173
4	1012	275	275	275	246	253	29	22	737
5	852	212	212	212	181	190	31	22	640
6	3903	1299	1299	1299	1173	1149	126	150	2604
7	11707	5582	5582	5582	5005	5009	577	573	6125
8	21218	13925	13925	13925	12589	12588	1336	1337	7293
9	23189	22143	22143	22143	19922	19898	2221	2245	1046
10	14939	23394	14939	14939	13473	13442	1466	1497	8455
11	5744	16396	5744	5744	5167	5156	577	588	10652
12	1414	7837	1414	1414	1248	1278	166	136	6423
13	197	1878	197	197	174	173	23	24	1681
14	13	168	13	13	12	13	1	0	155

### Sheet: REGN87
Distance	Full Positive	Full Negative	Balanced Positive	Balanced Negative	Train Positive	Train Negative	Test Positive	Test Negative	Unseen
1	9	0	0	0	0	0	0	0	9
2	2506	205	205	205	182	180	23	25	2301
3	8331	2559	2558	2558	2307	2281	251	277	5773
4	1329	1385	1329	1329	1194	1209	135	120	56
5	421	76	76	76	66	72	10	4	345
6	1612	172	172	172	156	152	16	20	1440
7	4380	803	801	801	726	716	75	85	3579
8	7104	2387	2387	2387	2138	2141	249	246	4717
9	6732	4508	4508	4508	4017	4088	491	420	2224
10	3449	5226	3449	3449	3123	3141	326	308	1777
11	999	4181	999	999	888	900	111	99	3182
12	220	2194	220	220	191	197	29	23	1974
13	13	615	13	13	12	13	1	0	602
