## Supplementary material for "Predictive profiling of SARS-CoV-2 variants by deep mutational learning": STable 6

### Sheet: Df_ACE2_BaseModels_2C_All_Metri
	Metric	Model	Score
0	Precision class 0	RNN_All_3LSTM	0.922702
1	Recall class 0	RNN_All_3LSTM	0.954509
2	F1 score class 0	RNN_All_3LSTM	0.938336
3	Precision class 1	RNN_All_3LSTM	0.952829
4	Recall class 1	RNN_All_3LSTM	0.919945
5	F1 score class 1	RNN_All_3LSTM	0.936098
6	Accuracy	RNN_All_3LSTM	0.937237
7	Precision class 0	vanilla_Log_Reg	0.906845
8	Recall class 0	vanilla_Log_Reg	0.910457
9	F1 score class 0	vanilla_Log_Reg	0.908647
10	Precision class 1	vanilla_Log_Reg	0.909995
11	Recall class 1	vanilla_Log_Reg	0.906366
12	F1 score class 1	vanilla_Log_Reg	0.908177
13	Accuracy	vanilla_Log_Reg	0.908413
14	Precision class 0	vanilla_NB	0.892703
15	Recall class 0	vanilla_NB	0.903487
16	F1 score class 0	vanilla_NB	0.898062
17	Precision class 1	vanilla_NB	0.902193
18	Recall class 1	vanilla_NB	0.891281
19	F1 score class 1	vanilla_NB	0.896704
20	Accuracy	vanilla_NB	0.897388
21	Precision class 0	vanilla_Rbf_SVM	0.920888
22	Recall class 0	vanilla_Rbf_SVM	0.952164
23	F1 score class 0	vanilla_Rbf_SVM	0.936265
24	Precision class 1	vanilla_Rbf_SVM	0.950423
25	Recall class 1	vanilla_Rbf_SVM	0.918107
26	F1 score class 1	vanilla_Rbf_SVM	0.933985
27	Accuracy	vanilla_Rbf_SVM	0.935145
28	Precision class 0	vanilla_Linear_SVM	0.906618
29	Recall class 0	vanilla_Linear_SVM	0.910169
30	F1 score class 0	vanilla_Linear_SVM	0.90839
31	Precision class 1	vanilla_Linear_SVM	0.909712
32	Recall class 1	vanilla_Linear_SVM	0.906145
33	F1 score class 1	vanilla_Linear_SVM	0.907925
34	Accuracy	vanilla_Linear_SVM	0.908158
35	Precision class 0	vanilla_KNN	0.88806
36	Recall class 0	vanilla_KNN	0.832375
37	F1 score class 0	vanilla_KNN	0.859316
38	Precision class 1	vanilla_KNN	0.842094
39	Recall class 1	vanilla_KNN	0.894958
40	F1 score class 1	vanilla_KNN	0.867722
41	Accuracy	vanilla_KNN	0.863648
42	Precision class 0	vanilla_RF	0.912194
43	Recall class 0	vanilla_RF	0.940592
44	F1 score class 0	vanilla_RF	0.926176
45	Precision class 1	vanilla_RF	0.93861
46	Recall class 1	vanilla_RF	0.909357
47	F1 score class 1	vanilla_RF	0.923752
48	Accuracy	vanilla_RF	0.924983
