## Supplementary material for "Predictive profiling of SARS-CoV-2 variants by deep mutational learning": STable 7

### Sheet: ACE2_test
	ACE2_RF_low	ACE2_RF_high	ACE2_RF_all	ACE2_RNN_low	ACE2_RNN_high	ACE2_RNN_all
Accuracy	0.981949	0.924287	0.924641	0.981949	0.932945	0.933245
F1_Class1	0.982456	0.923032	0.923412	0.982332	0.931859	0.93218
Precision_Class1	0.985915	0.937928	0.938239	0.992857	0.946522	0.946818
Recall_Class1	0.979021	0.908601	0.909047	0.972028	0.917643	0.917987
F1_Class0	0.981413	0.925503	0.92583	0.98155	0.933996	0.934277
Precision_Class0	0.977778	0.911491	0.911874	0.970803	0.920188	0.920486
Recall_Class0	0.985075	0.939952	0.940219	0.992537	0.948225	0.948488

### Sheet: ACE2_unseen
	ACE2_RF_low	ACE2_RF_high	ACE2_RF_all	ACE2_RNN_low	ACE2_RNN_high	ACE2_RNN_all
Accuracy	0.950371	0.923208	0.924407	0.974111	0.942388	0.943787
F1_Class1	0.974554	0.899509	0.907418	0.986886	0.924482	0.93114
Precision_Class1	1	0.890478	0.901655	1	0.916695	0.925413
Recall_Class1	0.950371	0.908725	0.913255	0.974111	0.932402	0.936939
F1_Class0	0	0.937862	0.936127	0	0.95343	0.952509
Precision_Class0	0	0.943781	0.940273	0	0.958451	0.956593
Recall_Class0	0	0.932018	0.932018	0	0.948461	0.948461

### Sheet: LY-CoV16_test
	LY16_RF_low	LY16_RF_high	LY16_RF_all	LY16_RNN_low	LY16_RNN_high	LY16_RNN_all
Accuracy	0.901408	0.881547	0.882491	0.943662	0.889279	0.891865
F1_Class1	0.87931	0.881463	0.881379	0.933333	0.889279	0.891062
Precision_Class1	0.910714	0.877451	0.878706	0.933333	0.884615	0.886577
Recall_Class1	0.85	0.885512	0.884068	0.933333	0.893993	0.895593
F1_Class0	0.916667	0.88163	0.883582	0.95122	0.889279	0.892655
Precision_Class0	0.895349	0.885674	0.886228	0.95122	0.893993	0.897128
Recall_Class0	0.939024	0.877622	0.880952	0.95122	0.884615	0.888228

### Sheet: LY-CoV16_unseen
	LY16_RF_low	LY16_RF_high	LY16_RF_all	LY16_RNN_low	LY16_RNN_high	LY16_RNN_all
Accuracy	0.920163	0.900159	0.905915	0.958047	0.909455	0.923437
F1_Class1	0.958422	0.707757	0.88178	0.978574	0.729643	0.904529
Precision_Class1	1	0.610161	0.864456	1	0.638315	0.880316
Recall_Class1	0.920163	0.84252	0.899812	0.958047	0.851467	0.930113
F1_Class0	0	0.939796	0.921866	0	0.945622	0.936094
Precision_Class0	0	0.971818	0.934241	0	0.973641	0.953652
Recall_Class0	0	0.909816	0.909816	0	0.91917	0.91917

### Sheet: LY-CoV555_test
	LY555_RF_low	LY555_RF_high	LY555_RF_all	LY555_RNN_low	LY555_RNN_high	LY555_RNN_all
Accuracy	0.942685	0.925049	0.932021	0.933635	0.907298	0.91771
F1_Class1	0.942771	0.924303	0.931655	0.933934	0.906375	0.917365
Precision_Class1	0.945619	0.94501	0.945255	0.933934	0.92668	0.929612
Recall_Class1	0.93994	0.904483	0.91844	0.933934	0.88694	0.905437
F1_Class0	0.942598	0.925781	0.932384	0.933333	0.908203	0.918052
Precision_Class0	0.939759	0.90631	0.919298	0.933333	0.889101	0.906213
Recall_Class0	0.945455	0.946108	0.945848	0.933333	0.928144	0.930205

### Sheet: LY-CoV555_unseen
	LY555_RF_low	LY555_RF_high	LY555_RF_all	LY555_RNN_low	LY555_RNN_high	LY555_RNN_all
Accuracy	0.957138	0.932814	0.937254	0.944795	0.92809	0.931139
F1_Class1	0	0	0	0	0	0
Precision_Class1	0	0	0	0	0	0
Recall_Class1	0	0	0	0	0	0
F1_Class0	0.9781	0.96524	0.967611	0.971614	0.962704	0.964342
Precision_Class0	1	1	1	1	1	1
Recall_Class0	0.957138	0.932814	0.937254	0.944795	0.92809	0.931139

### Sheet: REGN10933_test
	REGN33_RF_low	REGN33_RF_high	REGN33_RF_all	REGN33_RNN_low	REGN33_RNN_high	REGN33_RNN_all
Accuracy	0.952381	0.915817	0.916679	0.942857	0.91252	0.913236
F1_Class1	0.958217	0.917145	0.918228	0.95	0.915837	0.916721
Precision_Class1	0.955556	0.899097	0.900562	0.944751	0.878822	0.880469
Recall_Class1	0.960894	0.935931	0.936601	0.955307	0.956107	0.956085
F1_Class0	0.944649	0.914446	0.915071	0.933333	0.908931	0.909446
Precision_Class0	0.948148	0.9338	0.934102	0.940299	0.952333	0.952069
Recall_Class0	0.941176	0.895878	0.896799	0.926471	0.869313	0.870476

### Sheet: REGN10933_unseen
	REGN33_RF_low	REGN33_RF_high	REGN33_RF_all	REGN33_RNN_low	REGN33_RNN_high	REGN33_RNN_all
Accuracy	0.971004	0.897894	0.911364	0.975289	0.902034	0.915531
F1_Class1	0.985289	0.87271	0.91289	0.98749	0.880926	0.918394
Precision_Class1	1	0.837308	0.893291	1	0.82621	0.884312
Recall_Class1	0.971004	0.911237	0.933368	0.975289	0.943403	0.95521
F1_Class0	0	0.914758	0.909784	0	0.916786	0.91246
Precision_Class0	0	0.941413	0.930937	0	0.961275	0.951812
Recall_Class0	0	0.889571	0.889571	0	0.876233	0.876233

### Sheet: REGN10987_test
	REGN87_RF_low	REGN87_RF_high	REGN87_RF_all	REGN87_RNN_low	REGN87_RNN_high	REGN87_RNN_all
Accuracy	0.976331	0.941577	0.950359	0.978698	0.95118	0.958134
F1_Class1	0.976359	0.944317	0.952134	0.978723	0.953257	0.959491
Precision_Class1	0.967213	0.935045	0.94289	0.969555	0.948171	0.953422
Recall_Class1	0.98568	0.953775	0.961561	0.988067	0.958398	0.965638
F1_Class0	0.976303	0.938552	0.948447	0.978673	0.948911	0.956683
Precision_Class0	0.985646	0.948936	0.958569	0.988038	0.954507	0.96324
Recall_Class0	0.967136	0.928393	0.938537	0.969484	0.943381	0.950215

### Sheet: REGN10987_unseen
	REGN87_RF_low	REGN87_RF_high	REGN87_RF_all	REGN87_RNN_low	REGN87_RNN_high	REGN87_RNN_all
Accuracy	0.991867	0.917204	0.939806	0.985031	0.935779	0.950689
F1_Class1	0.99589	0.931359	0.9582	0.992408	0.947107	0.965839
Precision_Class1	1	0.945315	0.968204	1	0.954874	0.97354
Recall_Class1	0.991813	0.917809	0.948401	0.984931	0.939465	0.95826
F1_Class0	0.618785	0.895694	0.8925	0.468619	0.918278	0.911388
Precision_Class0	0.448	0.87604	0.869398	0.306011	0.906881	0.893064
Recall_Class0	1	0.916249	0.916863	1	0.929966	0.930479
