## Supplementary material for "Predictive profiling of SARS-CoV-2 variants by deep mutational learning": STable 8

### Sheet: Supplementary_Table_8
Variant	variant	mutation_positions	RF_ACE2	RNN_ACE2	RNN_LY16	RF_LY16	RNN+RF_Ly16	LY16_Stanford	RNN_LY555	RF_LY555	RNN+RF_Ly555	LY555_Stanford	RNN_REGN33	RF_REGN33	RNN+RF_REGN33	REGN33_Stanford	RNN_REGN87	RF_REGN87	RNN+RF_REGN87	REGN87_Stanford
Alpha	B.1.1.7	N501Y	0.908482	0.973892	0.957406	0.862607	1	10	0.694853	0.986746	1	1	0.987548	0.985569	1	1	0.967125	0.988613	1	0.7
Beta	B.1.351	K417N, E484K, N501Y	0.862098	0.961639	0.395142	0.259374	-	>100	0.120049	0.162694	0	>100	0.854029	0.693945	-	73	0.956703	0.775481	1	0.7
Gamma	P.1	K417T, E484K, N501Y	0.862098	0.959713	0.0037404	0.0881823	0	>100	0.363766	0.245351	-	>100	0.880838	0.654452	-	100	0.972487	0.908307	1	0.4
Delta	B.1.617.2+	K417N	0.907383	0.962791	0.956735	0.372282	-	0.6	0.569683	0.879184	-	>100	0.973054	0.914	1	0.8	0.210521	0.731826	-	1.4
Iota	B.1.526	E484K	0.916173	0.956229	0.970836	0.888192	1	1.4	0.0181001	0.0110551	0	>100	0.967644	0.940118	1	11	0.695284	0.913611	-	1.2
Kappa	B.1.617.1	E484Q	0.950933	0.964616	0.976589	0.867407	1	0.9	0.0398262	0.00121951	0	>100	0.976916	0.954719	1	6	0.619811	0.916986	-	1.3
N501Y	N501Y	N501Y	0.908482	0.973892	0.957406	0.862607	1	2.8	0.694853	0.986746	-	1	0.987548	0.985569	1	1	0.967125	0.988613	1	0.8
E484K	E484K	E484K	0.916173	0.956229	0.970836	0.888192	1	2.9	0.0181001	0.0110551	0	>100	0.967644	0.940118	1	13	0.695284	0.913611	-	1
K417N	K417N	K417N	0.907383	0.962791	0.956735	0.372282	-	>100	0.569683	0.879184	-	0.3	0.973054	0.914	1	10	0.210521	0.731826	-	0.6
N439K	N439K	N439K	0.907383	0.957635	0.939898	0.287606	-	0.4	0.507932	0.892542	-	1.3	0.971269	0.840435	1	0.8	0.542764	0.779104	-	28
F490S	F490S	F490S	0.931584	0.949478	0.983512	0.991666	1	1.1	0.020548	0.00686979	0	>100	0.994382	0.99325	1	0.8	0.748592	0.940915	-	1.2
S494P	S494P	S494P	0.871084	0.958101	0.97709	0.931555	1	0.6	0.021776	0.00203584	0	86	0.987235	0.98831	1	3.5	0.76561	0.957518	1	1.2
binding	x > 0.75
escape	x < 0.25
unsure	0.25 < x < 0.75
RNN+RF	Requires agreement between both models
